# *SigRescueR*: A Pan-System Framework for Noise Correction and Mutational Signature Identification Across Sequencing Platforms

**DOI:** 10.1101/2025.11.14.688578

**Authors:** Peter T. Nguyen, Maria Zhivagui

**Author notes:** Corresponding author: Maria Zhivagui.

## Abstract

Mutational signatures serve as molecular fingerprints of the biological processes and exposures that shape cancer genomes. However, accurate signal recovery remains challenging due to pervasive background variants, sequencing artifacts, technical noise, and platform-specific biases that obscure true mutagenic patterns, hampering biomarker discovery and mechanistic interpretation. Here we introduce *SigRescueR*, a rigorous, pan-system, computational framework designed for noise correction and mutational signature identification. *SigRescueR* applies statistically robust baseline correction to effectively disentangle true mutational signals from confounding noise and artifacts. When applied to extensive datasets spanning experimental models and human cancers, *SigRescueR* reliably identified canonical mutational signatures associated with environmental mutagens such as colibactin, benzo[a]pyrene, and UV radiation, and chemotherapeutic agents, namely 5-fluorouracil and cisplatin. *SigRescueR* effectively operated across diverse mutation classes, including single base substitutions, insertions and deletions, and doublet base substitutions, while also integrating strand bias and duplex sequencing data for toxicology applications. *SigRescueR* offers a unified, high-precision platform that seamlessly integrates cancer genomics, molecular toxicology, and mechanistic studies. It enables precise mapping of mutagenic processes and identification of robust genomic biomarkers of environmental and therapeutic exposures, providing a transformative framework for translational cancer research.

**Availability and implementation:** *SigRescueR* is implemented in R and provided as open-source software on GitHub at https://github.com/ZhivaguiLab/SigRescueR/
