## Supplementary material for "*SigRescueR*: A Pan-System Framework for Noise Correction and Mutational Signature Identification Across Sequencing Platforms": Supplmental Tables

### Sheet: TOC
Supplemental Table 1. Software and algorithm
Supplemental Table 2. Dataset used
Supplemental Table 3. Relationship of model, exposure and COSMIC signatures
Supplemental Table 4. Attribution of SBS45 across COSMIC signatures

### Sheet: Supplemental_Table_1
Software	Version	Source	Description
SigRescueR		This paper
R	4.5.2	1	An open source programming language for statistical computing and data visualization
rstan	2.37.7	2	R interface to stan, a probablistic programming language
NNLS	1.6.0	3	A optimization method constrained to estimate parameters under non-negative constraint
SparseSignatures	2.18.0	4	A non-negative matrix factorization method that incorporates a LASSO penalty for mutational signature discovery
SigProfilerAssignment	0.2.5	5	Assignment of mutational signatures to sample using NNLS
1. R Core Team (2021). R: A language and environment for statistical computing. R Foundation for Statistical Computing, Vienna, Austria. URL https://www.R-project.org/.
2. Stan Development Team (2025). “RStan: the R interface to Stan.” R package version 2.32.7, https://mc-stan.org/.
3. Mullen KM, van Stokkum IHM (2024). _nnls: The Lawson-Hanson Algorithm for Non-Negative Least Squares (NNLS) doi:10.32614/CRAN.package.nnls <https://doi.org/10.32614/CRAN.package.nnls>, R package version 1.6,<https://CRAN.R-project.org/package=nnls>.
4. Mella L, Lal A, Angaroni F, Maspero D, Piazza R, Sidow A, Antoniotti M, Graudenzi A, Ramazzotti D (2022) SparseSignatures: An R package using LASSO-regularized non-negative matrix factorization to identify mutational signatures from human tumor samples. STAR Protoc 3:101513
5. Díaz-Gay M, Vangara R, Barnes M, et al (2023) Assigning mutational signatures to individual samples and individual somatic mutations with SigProfilerAssignment. Bioinformatics 39:btad756

### Sheet: Supplemental Table 2
Dataset	Source	Description
Aristolochic acid I	1-3	iPSC and MEF exposed to AAI
Benzo[a]pyrene	1,4,5	MEF and mice exposed to B[a]P
Cisplatin	2	iPSC exposed to CIS
Colibactin	6	Human intestinal organoids exposed to colibactin
5-Fluorouracil	7	Patient-derived exposed to chemotherapy
High fat diet	8	Intestinal organoids cultured from mice fed with high fat diet
Ultraviolet	1,2,9	iPSC, NTERT1, and MEF exposed to UVR/UVC
1. Nik-Zainal S, Kucab JE, Morganella S, Glodzik D, Alexandrov LB, Arlt VM, Weninger A, Hollstein M, Stratton MR, Phillips DH (2015) The genome as a record of environmental exposure. Mutagenesis 30:763–770
2. Kucab JE, Zou X, Morganella S, et al (2019) A compendium of mutational signatures of environmental agents. Cell 177:821-836.e16
3. Conway GE, Chavanel B, Virard F, et al (2025) Harnessing the power of an advanced in vitro 3D liver model and error-corrected duplex sequencing for the detection of mutational signatures. Mutagenesis. https://doi.org/10.1093/mutage/geaf015
4. LeBlanc DPM, Meier M, Lo FY, Schmidt E, Valentine C 3rd, Williams A, Salk JJ, Yauk CL, Marchetti F (2022) Duplex sequencing identifies genomic features that determine susceptibility to benzo(a)pyrene-induced in vivo mutations. BMC Genomics 23:542
5. Mingard C, Battey JND, Takhaveev V, Blatter K, Hürlimann V, Sierro N, Ivanov NV, Sturla SJ (2023) Dissection of cancer mutational signatures with individual components of cigarette smoking. Chem Res Toxicol 36:714–723
6. Pleguezuelos-Manzano C, Puschhof J, Rosendahl Huber A, et al (2020) Mutational signature in colorectal cancer caused by genotoxic pks+ E. coli. Nature 580:269–273
7. Mitchell E, Pham MH, Clay A, et al (2025) The long-term effects of chemotherapy on normal blood cells. Nat Genet 57:1684–1694
8. Meyenberg M, Hakobyan A, Papac-Milicevic N, et al (2023) Mutational landscape of intestinal crypt cells after long-term in vivo exposure to high fat diet. Sci Rep 13:13964
9. Speer RM, Nandi SP, Cooper KL, Zhou X, Yu H, Guo Y, Hudson LG, Alexandrov LB, Liu KJ (2023) Arsenic is a potent co-mutagen of ultraviolet light. Commun Biol 6:1273

### Sheet: Supplemental Table 3
Model	Exposure	COSMIC
MEF	AAI	SBS22a
iPSC	AAI	SBS22a
MEF	B[a]P	SBS4
BEAS-2B	B[a]P	SBS4
iPSC	CIS	SBS31
HIO	Colibactin	SBS88
iPSC	UVR	SBS7a
NTERT1	UVR/As-UVR	SBS7a

### Sheet: Supplemental Table 4
COSMIC	SBS45_activity
SBS1	0.00113031
SBS2	0.00113472
SBS3	0.0461605
SBS4	0.333036
SBS5	0.0247522
SBS6	0.00469344
SBS7a	0.00139639
SBS7b	0.00396977
SBS7c	0.00208216
SBS7d	0.00181563
SBS8	0.0614938
SBS9	0.0103778
SBS10a	0.00322652
SBS10b	0.00276807
SBS10c	0.0394578
SBS10d	0.0201368
SBS11	0.00133798
SBS12	0.00634571
SBS13	0.00195333
SBS14	0.00904355
SBS15	0.0069118
SBS16	0.0115528
SBS17a	0.00117313
SBS17b	0.00105803
SBS18	0.135692
SBS19	0.00208367
SBS20	0.0133883
SBS21	0.00165294
SBS22a	0.00184414
SBS22b	0.0151436
SBS23	0.0013883
SBS24	0.0845804
SBS25	0.019107
SBS26	0.00440281
SBS27	0.00904277
SBS28	0.00158045
SBS29	0.209881
SBS30	0.0019157
SBS31	0.011861
SBS32	0.00451705
SBS33	0.00720973
SBS34	0.00184466
SBS35	0.0312371
SBS36	0.119585
SBS37	0.00508765
SBS38	0.23333
SBS39	0.0275008
SBS40a	0.0251548
SBS40b	0.0190952
SBS40c	0.0306365
SBS41	0.00523269
SBS42	0.0314218
SBS43	0.00104811
SBS44	0.00204188
SBS45	0.998127
SBS46	0.0349032
SBS47	0.00290402
SBS48	0.00204537
SBS49	0.598516
SBS50	0.00415868
SBS51	0.010895
SBS52	0.0968973
SBS53	0.0139284
SBS54	0.00178954
SBS55	0.00195235
SBS56	0.00581293
SBS57	0.0115746
SBS58	0.00680573
SBS59	0.00492674
SBS60	0.00153834
SBS84	0.0014618
SBS85	0.00249026
SBS86	0.0112474
SBS87	0.0208941
SBS88	0.000803979
SBS89	0.0568357
SBS90	0.00292143
SBS91	0.0112024
SBS92	0.0585422
SBS93	0.0186571
SBS94	0.108818
SBS95	0.230553
SBS96	0.0109525
SBS97	0.0171829
SBS98	0.00489566
SBS99	0.00207538
